# Coding Sequence Insertions in Fungal Genomes are Intrinsically Disordered and can Impart Functionally-Important Properties on the Host Protein

**DOI:** 10.1101/2023.04.06.535715

**Authors:** Bernard D. Lemire, Priya Uppuluri

## Abstract

Insertion and deletion mutations (indels) are important mechanisms of generating protein diversity. Indels in coding sequences are under considerable selective pressure to maintain reading frames and to preserve protein function, but once generated, indels provide raw material for the acquisition of new protein properties and functions. We reported recently that coding sequence insertions in the *Candida albicans* NDU1 protein, a mitochondrial protein involved in the assembly of the NADH:ubiquinone oxidoreductase are imperative for respiration, biofilm formation and pathogenesis. NDU1 inserts are specific to CTG-clade fungi, absent in human ortholog and successfully harnessed as drug targets. Here, we present the first comprehensive report investigating indels and clade-defining insertions (CDIs) in fungal proteomes. We investigated 80 ascomycete proteomes encompassing CTG clade species, the Saccharomycetaceae family, the Aspergillaceae family and the Herpotrichiellaceae (black yeasts) family. We identified over 30,000 insertions, 4,000 CDIs and 2,500 clade-defining deletions (CDDs). Insert sizes range from 1 to over 1,000 residues in length, while maximum deletion length is 19 residues. Inserts are strikingly over-represented in protein kinases, and excluded from structural domains and transmembrane segments. Inserts are predicted to be highly disordered. The amino acid compositions of the inserts are highly depleted in hydrophobic residues and enriched in polar residues. An indel in the *Saccharomyces cerevisiae* Sth1 protein, the catalytic subunit of the RSC (Remodel the Structure of Chromatin) complex is predicted to be disordered until it forms a ß-strand upon interaction. This interaction performs a vital role in RSC-mediated transcriptional regulation, thereby expanding protein function.
