## Supplementary excel file1 for "Coding Sequence Insertions in Fungal Genomes are Intrinsically Disordered and can Impart Functionally-Important Properties on the Host Protein": Lemire_Uppuluri_Supplementary_Excel_file1.xlsx

### Sheet: taxonomy
Strain	phylum	subphylum	class	subclass	order	family	clade	genus	subgenus/clade	taxon	Database_accession	Number_of_Proteins
Capronia coronata CBS 617.96	Ascomycota	Pezizomycotina	Eurotiomycetes	Chaetothyriomycetidae	Chaetothyriales	Herpotrichiellaceae		Capronia		taxon:1182541	GCF_000585585.1_Capr_coro_CBS_617_96_V1_protein.faa	9231
Capronia epimyces CBS 606.96	Ascomycota	Pezizomycotina	Eurotiomycetes	Chaetothyriomycetidae	Chaetothyriales	Herpotrichiellaceae		Capronia		taxon:1182542	GCF_000585565.1_Capr_epim_CBS_606_96_V1_protein.faa	10469
Cladophialophora bantiana CBS 173.52	Ascomycota	Pezizomycotina	Eurotiomycetes	Chaetothyriomycetidae	Chaetothyriales	Herpotrichiellaceae		Cladophialophora		taxon:1442370	GCF_000835475.1_Clad_bant_CBS_173_52_V1_protein.faa	12762
Cladophialophora carrionii CBS 160.54	Ascomycota	Pezizomycotina	Eurotiomycetes	Chaetothyriomycetidae	Chaetothyriales	Herpotrichiellaceae		Cladophialophora		taxon:1279043	GCF_000365165.1_Clad_carr_CBS_160_54_V1_protein.faa	10373
Cladophialophora immunda	Ascomycota	Pezizomycotina	Eurotiomycetes	Chaetothyriomycetidae	Chaetothyriales	Herpotrichiellaceae		Cladophialophora		taxon:569365	GCF_000835495.1_Clad_immu_CBS83496_V1_protein.faa	14033
Cladophialophora psammophila CBS 110553	Ascomycota	Pezizomycotina	Eurotiomycetes	Chaetothyriomycetidae	Chaetothyriales	Herpotrichiellaceae		Cladophialophora		taxon:1182543	GCF_000585535.1_Clad_psam_CBS_110553_V1_protein.faa	13421
Cladophialophora yegresii CBS 114405	Ascomycota	Pezizomycotina	Eurotiomycetes	Chaetothyriomycetidae	Chaetothyriales	Herpotrichiellaceae		Cladophialophora		taxon:1182544	GCF_000585515.1_Clad_yegr_CBS_114405_V1_protein.faa	10118
Exophiala aquamarina CBS 119918	Ascomycota	Pezizomycotina	Eurotiomycetes	Chaetothyriomycetidae	Chaetothyriales	Herpotrichiellaceae		Exophiala		taxon:1182545	GCF_000709125.1_Exop_aqua_CBS_119918_V1_protein.faa	13118
Exophiala dermatitidis NIH/UT8656	Ascomycota	Pezizomycotina	Eurotiomycetes	Chaetothyriomycetidae	Chaetothyriales	Herpotrichiellaceae		Exophiala		taxon:858893	GCF_000230625.1_Exop_derm_V1_protein.faa	9578
Exophiala mesophila	Ascomycota	Pezizomycotina	Eurotiomycetes	Chaetothyriomycetidae	Chaetothyriales	Herpotrichiellaceae		Exophiala		taxon:212818	GCF_000836275.1_Exop_meso_CBS40295_V1_protein.faa	10347
Exophiala oligosperma	Ascomycota	Pezizomycotina	Eurotiomycetes	Chaetothyriomycetidae	Chaetothyriales	Herpotrichiellaceae		Exophiala		taxon:215243	GCF_000835515.1_Exop_olig_CBS72588_V1_protein.faa	13234
Exophiala spinifera	Ascomycota	Pezizomycotina	Eurotiomycetes	Chaetothyriomycetidae	Chaetothyriales	Herpotrichiellaceae		Exophiala		taxon:91928	GCF_000836115.1_Exop_spin_CBS89968_V1_protein.faa	12049
Exophiala xenobiotica	Ascomycota	Pezizomycotina	Eurotiomycetes	Chaetothyriomycetidae	Chaetothyriales	Herpotrichiellaceae		Exophiala		taxon:348802	GCF_000835505.1_Exop_xeno_CBS118157_V1_protein.faa	13187
Fonsecaea erecta	Ascomycota	Pezizomycotina	Eurotiomycetes	Chaetothyriomycetidae	Chaetothyriales	Herpotrichiellaceae		Fonsecaea		taxon:1367422	GCF_001651985.1_ASM165198v1_protein.faa	12090
Fonsecaea monophora	Ascomycota	Pezizomycotina	Eurotiomycetes	Chaetothyriomycetidae	Chaetothyriales	Herpotrichiellaceae		Fonsecaea		taxon:254056	GCF_001642475.1_ASM164247v1_protein.faa	11984
Fonsecaea multimorphosa CBS 102226	Ascomycota	Pezizomycotina	Eurotiomycetes	Chaetothyriomycetidae	Chaetothyriales	Herpotrichiellaceae		Fonsecaea		taxon:1442371	GCF_000836435.1_Fons_mult_CBS_102226_V1_protein.faa	12369
Fonsecaea nubica	Ascomycota	Pezizomycotina	Eurotiomycetes	Chaetothyriomycetidae	Chaetothyriales	Herpotrichiellaceae		Fonsecaea		taxon:856822	GCF_001646965.1_ASM164696v1_protein.faa	11681
Fonsecaea pedrosoi CBS 271.37	Ascomycota	Pezizomycotina	Eurotiomycetes	Chaetothyriomycetidae	Chaetothyriales	Herpotrichiellaceae		Fonsecaea		taxon:1442368	GCF_000835455.1_Fons_pedr_CBS_271_37_V1_protein.faa	12527
Phialophora attinorum	Ascomycota	Pezizomycotina	Eurotiomycetes	Chaetothyriomycetidae	Chaetothyriales	Herpotrichiellaceae		Phialophora		taxon:1664694	GCF_001299255.1_ASM129925v1_protein.faa	11848
Rhinocladiella mackenziei CBS 650.93	Ascomycota	Pezizomycotina	Eurotiomycetes	Chaetothyriomycetidae	Chaetothyriales	Herpotrichiellaceae		Rhinocladiella		taxon:1442369	GCF_000835555.1_Rhin_mack_CBS_650_93_V1_protein.faa	11382
Aspergillus aculeatus ATCC 16872	Ascomycota	Pezizomycotina	Eurotiomycetes	Eurotiomycetidae	Eurotiales	Aspergillaceae		Aspergillus	Circumdati	taxon:690307	GCF_001890905.1_Aspac1_protein.faa	10830
Aspergillus clavatus NRRL 1	Ascomycota	Pezizomycotina	Eurotiomycetes	Eurotiomycetidae	Eurotiales	Aspergillaceae		Aspergillus	Fumigati	taxon:344612	GCF_000002715.2_ASM271v1_protein.faa	9121
Aspergillus fischeri NRRL 181	Ascomycota	Pezizomycotina	Eurotiomycetes	Eurotiomycetidae	Eurotiales	Aspergillaceae		Aspergillus	Fumigati	taxon:331117	GCF_000149645.2_ASM14964v3_protein.faa	10388
Aspergillus flavus NRRL3357	Ascomycota	Pezizomycotina	Eurotiomycetes	Eurotiomycetidae	Eurotiales	Aspergillaceae		Aspergillus	Circumdati	taxon:332952	GCF_014117465.1_ASM1411746v1_protein.faa	12009
Aspergillus fumigatus Af293	Ascomycota	Pezizomycotina	Eurotiomycetes	Eurotiomycetidae	Eurotiales	Aspergillaceae		Aspergillus	Fumigati	taxon:330879	GCF_000002655.1_ASM265v1_protein.faa	9630
Aspergillus nidulans FGSC A4	Ascomycota	Pezizomycotina	Eurotiomycetes	Eurotiomycetidae	Eurotiales	Aspergillaceae		Aspergillus	Nidulantes	taxon:227321	GCF_000149205.2_ASM14920v2_protein.faa	9556
Aspergillus niger CBS 513.88	Ascomycota	Pezizomycotina	Eurotiomycetes	Eurotiomycetidae	Eurotiales	Aspergillaceae		Aspergillus	Circumdati	taxon:425011	GCF_000002855.3_ASM285v2_protein.faa	10609
Aspergillus nomiae NRRL 13137	Ascomycota	Pezizomycotina	Eurotiomycetes	Eurotiomycetidae	Eurotiales	Aspergillaceae		Aspergillus		taxon:1509407	GCF_001204775.2_ASM120477v2_protein.faa	11904
Aspergillus oryzae RIB40	Ascomycota	Pezizomycotina	Eurotiomycetes	Eurotiomycetidae	Eurotiales	Aspergillaceae		Aspergillus	Circumdati	taxon:510516	GCF_000184455.2_ASM18445v3_protein.faa	12074
Aspergillus ruber CBS 135680	Ascomycota	Pezizomycotina	Eurotiomycetes	Eurotiomycetidae	Eurotiales	Aspergillaceae		Aspergillus		taxon:1388766	GCF_000600275.1_Eurhe1_protein.faa	10064
Aspergillus sydowii CBS 593.65	Ascomycota	Pezizomycotina	Eurotiomycetes	Eurotiomycetidae	Eurotiales	Aspergillaceae		Aspergillus	Nidulantes	taxon:1036612	GCF_001890705.1_Aspsy1_protein.faa	13579
Aspergillus terreus NIH2624	Ascomycota	Pezizomycotina	Eurotiomycetes	Eurotiomycetidae	Eurotiales	Aspergillaceae		Aspergillus	Circumdati	taxon:341663	GCF_000149615.1_ASM14961v1_protein.faa	10401
Penicilliopsis zonata CBS 506.65	Ascomycota	Pezizomycotina	Eurotiomycetes	Eurotiomycetidae	Eurotiales	Aspergillaceae		Penicilliopsis		taxon:1073090	GCF_001890105.1_Aspzo1_protein.faa	9870
Penicillium arizonense	Ascomycota	Pezizomycotina	Eurotiomycetes	Eurotiomycetidae	Eurotiales	Aspergillaceae		Penicillium		taxon:1835702	GCF_001773325.1_ASM177332v1_protein.faa	12200
Penicillium digitatum Pd1	Ascomycota	Pezizomycotina	Eurotiomycetes	Eurotiomycetidae	Eurotiales	Aspergillaceae		Penicillium		taxon:1170230	GCF_000315645.1_PdigPd1_v1_protein.faa	8946
Penicillium expansum	Ascomycota	Pezizomycotina	Eurotiomycetes	Eurotiomycetidae	Eurotiales	Aspergillaceae		Penicillium		taxon:27334	GCF_000769745.1_ASM76974v1_protein.faa	11060
Penicillium griseofulvum	Ascomycota	Pezizomycotina	Eurotiomycetes	Eurotiomycetidae	Eurotiales	Aspergillaceae		Penicillium		taxon:5078	GCF_001561935.1_ASM156193v1_protein.faa	9629
Penicillium roqueforti	Ascomycota	Pezizomycotina	Eurotiomycetes	Eurotiomycetidae	Eurotiales	Aspergillaceae		Penicillium		taxon:5082	GCF_015533775.1_ASM1553377v1_protein.faa	9781
Penicillium rubens Wisconsin 54-1255	Ascomycota	Pezizomycotina	Eurotiomycetes	Eurotiomycetidae	Eurotiales	Aspergillaceae		Penicillium		taxon:500485	GCF_000226395.1_PenChr_Nov2007_protein.faa	12791
Penicillium solitum	Ascomycota	Pezizomycotina	Eurotiomycetes	Eurotiomycetidae	Eurotiales	Aspergillaceae		Penicillium		taxon:60172	GCF_002072235.1_ASM207223v1_protein.faa	11870
Candida albicans SC5314	Ascomycota	Saccharomycotina	Saccharomycetes		Saccharomycetales	Debaryomycetaceae	Candida/Lodderomyces	Candida		taxon:237561	GCF_000182965.3_ASM18296v3_protein.faa	6030
Candida dubliniensis CD36	Ascomycota	Saccharomycotina	Saccharomycetes		Saccharomycetales	Debaryomycetaceae	Candida/Lodderomyces	Candida		taxon:573826	GCF_000026945.1_ASM2694v1_protein.faa	5859
Candida orthopsilosis Co 90-125	Ascomycota	Saccharomycotina	Saccharomycetes		Saccharomycetales	Debaryomycetaceae	Candida/Lodderomyces	Candida		taxon:1136231	GCF_000315875.1_ASM31587v1_protein.faa	5678
Candida tropicalis MYA-3404	Ascomycota	Saccharomycotina	Saccharomycetes		Saccharomycetales	Debaryomycetaceae	Candida/Lodderomyces	Candida		taxon:294747	GCF_000006335.3_ASM633v3_protein.faa	6254
Lodderomyces elongisporus NRRL YB-4239	Ascomycota	Saccharomycotina	Saccharomycetes		Saccharomycetales	Debaryomycetaceae	Candida/Lodderomyces	Lodderomyces		taxon:379508	GCF_000149685.1_ASM14968v1_protein.faa	5799
Debaryomyces hansenii CBS767	Ascomycota	Saccharomycotina	Saccharomycetes		Saccharomycetales	Debaryomycetaceae		Debaryomyces		taxon:284592	GCF_000006445.2_ASM644v2_protein.faa	6286
Debaryomyces fabryi	Ascomycota	Saccharomycotina	Saccharomycetes		Saccharomycetales	Debaryomycetaceae		Debaryomyces		taxon:58627	GCF_001447935.2_debFab1.1_protein.faa	6025
Hyphopichia burtonii NRRL Y-1933	Ascomycota	Saccharomycotina	Saccharomycetes		Saccharomycetales	Debaryomycetaceae		Hyphopichia		taxon:984485	GCF_001661395.1_protein.faa	5996
Meyerozyma guilliermondii ATCC 6260	Ascomycota	Saccharomycotina	Saccharomycetes		Saccharomycetales	Debaryomycetaceae		Meyerozyma		taxon:294746	GCF_000149425.1_ASM14942v1_protein.faa	5920
Scheffersomyces stipitis CBS 6054	Ascomycota	Saccharomycotina	Saccharomycetes		Saccharomycetales	Debaryomycetaceae		Scheffersomyces		taxon:322104	GCF_000209165.1_ASM20916v1_protein.faa	5818
Scheffersomyces spartinae	Ascomycota	Saccharomycotina	Saccharomycetes		Saccharomycetales	Debaryomycetaceae		Scheffersomyces		taxon:45513	GCF_019049425.1_ASM1904942v1_protein.faa	5045
Spathaspora passalidarum NRRL Y-27907	Ascomycota	Saccharomycotina	Saccharomycetes		Saccharomycetales	Debaryomycetaceae		Spathaspora		taxon:619300	GCF_000223485.1_protein.faa	5983
Suhomyces tanzawaensis NRRL Y-17324	Ascomycota	Saccharomycotina	Saccharomycetes		Saccharomycetales	Debaryomycetaceae		Suhomyces		taxon:984487	GCF_001661415.1_protein.faa	5885
Yamadazyma tenuis ATCC 10573	Ascomycota	Saccharomycotina	Saccharomycetes		Saccharomycetales	Debaryomycetaceae		Yamadazyma		taxon:590646	GCF_000223465.1_protein.faa	6985
[Candida] auris	Ascomycota	Saccharomycotina	Saccharomycetes		Saccharomycetales	Metschnikowiaceae		Clavispora	Clavispora/Candida clade	taxon:498019	GCF_002775015.1_Cand_auris_B11221_V1_protein.faa	5520
[Candida] duobushaemulonis	Ascomycota	Saccharomycotina	Saccharomycetes		Saccharomycetales	Metschnikowiaceae		Clavispora	Clavispora/Candida clade	taxon:1231522	GCF_002926085.2_CanDuoHae_v1.0_protein.faa	5173
[Candida] haemuloni	Ascomycota	Saccharomycotina	Saccharomycetes		Saccharomycetales	Metschnikowiaceae		Clavispora	Clavispora/Candida clade	taxon:45357	GCF_002926055.2_CanHae_1.0_protein.faa	5249
[Candida] pseudohaemulonii	Ascomycota	Saccharomycotina	Saccharomycetes		Saccharomycetales	Metschnikowiaceae		Clavispora	Clavispora/Candida clade	taxon:418784	GCF_003013735.1_Cand_pseudohaemulonii_B12108_protein.faa	5134
Clavispora lusitaniae ATCC 42720	Ascomycota	Saccharomycotina	Saccharomycetes		Saccharomycetales	Metschnikowiaceae		Clavispora		taxon:306902	GCF_000003835.1_protein.faa	5936
Metschnikowia bicuspidata var. bicuspidata NRRL YB-4993	Ascomycota	Saccharomycotina	Saccharomycetes		Saccharomycetales	Metschnikowiaceae		Metschnikowia		taxon:869754	GCF_001664035.1_Metbi1_protein.faa	5838
Eremothecium gossypii ATCC 10895	Ascomycota	Saccharomycotina	Saccharomycetes		Saccharomycetales	Saccharomycetaceae		Eremothecium		taxon:284811	GCF_000091025.4_ASM9102v4_protein.faa	4776
Eremothecium cymbalariae DBVPG#7215	Ascomycota	Saccharomycotina	Saccharomycetes		Saccharomycetales	Saccharomycetaceae		Eremothecium		taxon:931890	GCF_000235365.1_ASM23536v1_protein.faa	4432
Kazachstania africana CBS 2517	Ascomycota	Saccharomycotina	Saccharomycetes		Saccharomycetales	Saccharomycetaceae		Kazachstania		taxon:1071382	GCF_000304475.1_Ka_CBS2517_protein.faa	5375
Kazachstania naganishii CBS 8797	Ascomycota	Saccharomycotina	Saccharomycetes		Saccharomycetales	Saccharomycetaceae		Kazachstania		taxon:1071383	GCF_000348985.1_ASM34898v1_protein.faa	5319
Kluyveromyces marxianus DMKU3-1042	Ascomycota	Saccharomycotina	Saccharomycetes		Saccharomycetales	Saccharomycetaceae		Kluyveromyces		taxon:1003335	GCF_001417885.1_Kmar_1.0_protein.faa	4952
Kluyveromyces lactis	Ascomycota	Saccharomycotina	Saccharomycetes		Saccharomycetales	Saccharomycetaceae		Kluyveromyces		taxon:28985	GCF_000002515.2_ASM251v1_protein.faa	5085
Lachancea lanzarotensis	Ascomycota	Saccharomycotina	Saccharomycetes		Saccharomycetales	Saccharomycetaceae		Lachancea		taxon:1245769	GCF_000938715.1_protein.faa	5056
Lachancea thermotolerans CBS 6340	Ascomycota	Saccharomycotina	Saccharomycetes		Saccharomycetales	Saccharomycetaceae		Lachancea		taxon:559295	GCF_000142805.1_ASM14280v1_protein.faa	5092
[Candida] glabrata	Ascomycota	Saccharomycotina	Saccharomycetes		Saccharomycetales	Saccharomycetaceae		Nakaseomyces	Nakaseomyces/Candida clade	taxon:5478	GCF_000002545.3_ASM254v2_protein.faa	5213
Naumovozyma castellii CBS 4309	Ascomycota	Saccharomycotina	Saccharomycetes		Saccharomycetales	Saccharomycetaceae		Naumovozyma		taxon:1064592	GCF_000237345.1_ASM23734v1_protein.faa	5589
Naumovozyma dairenensis CBS 421	Ascomycota	Saccharomycotina	Saccharomycetes		Saccharomycetales	Saccharomycetaceae		Naumovozyma		taxon:1071378	GCF_000227115.2_ASM22711v2_protein.faa	5546
Saccharomyces eubayanus	Ascomycota	Saccharomycotina	Saccharomycetes		Saccharomycetales	Saccharomycetaceae		Saccharomyces		taxon:1080349	GCF_001298625.1_protein.faa	5377
Saccharomyces paradoxus	Ascomycota	Saccharomycotina	Saccharomycetes		Saccharomycetales	Saccharomycetaceae		Saccharomyces		taxon:27291	GCF_002079055.1_ASM207905v1_protein.faa	5542
Saccharomyces cerevisiae S288C	Ascomycota	Saccharomycotina	Saccharomycetes		Saccharomycetales	Saccharomycetaceae		Saccharomyces		taxon:559292	GCF_000146045.2_R64_protein.faa	6002
Tetrapisispora blattae CBS 6284	Ascomycota	Saccharomycotina	Saccharomycetes		Saccharomycetales	Saccharomycetaceae		Tetrapisispora		taxon:1071380	GCF_000315915.1_ASM31591v1_protein.faa	5388
Tetrapisispora phaffii CBS 4417	Ascomycota	Saccharomycotina	Saccharomycetes		Saccharomycetales	Saccharomycetaceae		Tetrapisispora		taxon:1071381	GCF_000236905.1_protein.faa	5252
Torulaspora delbrueckii	Ascomycota	Saccharomycotina	Saccharomycetes		Saccharomycetales	Saccharomycetaceae		Torulaspora		taxon:4950	GCF_000243375.1_ASM24337v1_protein.faa	4970
Vanderwaltozyma polyspora DSM 70294	Ascomycota	Saccharomycotina	Saccharomycetes		Saccharomycetales	Saccharomycetaceae		Vanderwaltozyma		taxon:436907	GCF_000150035.1_protein.faa	5367
Zygosaccharomyces rouxii	Ascomycota	Saccharomycotina	Saccharomycetes		Saccharomycetales	Saccharomycetaceae		Zygosaccharomyces		taxon:4956	GCF_000026365.1_ASM2636v1_protein.faa	4991
Zygotorulaspora mrakii	Ascomycota	Saccharomycotina	Saccharomycetes		Saccharomycetales	Saccharomycetaceae		Zygotorulaspora		taxon:42260	GCF_013402915.1_ASM1340291v1_protein.faa	5038
Schizosaccharomyces pombe	Ascomycota	Taphrinomycotina	Schizosaccharomycetes		Schizosaccharomycetales	Schizosaccharomycetaceae		Schizosaccharomyces		taxon:4896	GCF_000002945.1_ASM294v2_protein.faa	5132
