## Supplementary excel file2 for "Coding Sequence Insertions in Fungal Genomes are Intrinsically Disordered and can Impart Functionally-Important Properties on the Host Protein": Lemire_Uppuluri_Supplementary_Excel_file2.xlsx

### Sheet: 4strain_kofam_mapper_pathways
		Calbicans_MSA_POOL		Calbicans_proteins_with_inserts					% with inserts		Scerevisiae_MSA_POOL		Scerevisiae_proteins_with_inserts					% with inserts
	Total_unique_proteins_in_MAPPER	878		543	61.8451		chi-square	chi-square	61.8451		791		540	68.268		chi-square	chi-square	68.268
			Percentage		Percentage	Fold_difference	pvalue	pvalue				Percentage		Percentage	Fold_difference	pvalue	pvalue			Calb	Scer	Aoryzae	Ccoronata
Metabolism	Total metabolism unique	376	42.8246	212	39.0424	0.911681	0.00393257	0.00393257	56.383		331	41.8458	215	39.8148	0.951466	0.0894389	0.0894389	64.9547	total_accessions_to KEGG	1532	1355	1308	1305
	Carbohydrate metabolism	111	12.6424	51	9.39227	0.74292	0.000224772	0.000224772	45.9459		97	12.263	63	11.6667	0.951375	0.4533	0.4533	64.9485	accessions_in_MAPPER	878	791	799	798
	Energy metabolism	64	7.28929	20	3.68324	0.505295	1.66798e-07	1.66798e-07	31.25		54	6.8268	32	5.92593	0.868038	0.140608	0.140608	59.2593	Percent_assigned	57.3107	58.3764	61.0856	61.1494
	Oxidative phosphorylation	24	2.73349	3	0.552486	0.202118	4.51349e-07	4.51349e-07	12.5		21	2.65487	9	1.66667	0.627778	0.0112191	0.0112191	42.8571
	Lipid metabolism	71	8.08656	42	7.73481	0.956501	0.626447	0.626447	59.1549		55	6.95322	31	5.74074	0.825623	0.0492481	0.0492481	56.3636
	Nucleotide metabolism	37	4.21412	13	2.39411	0.568115	0.000632226	0.000632226	35.1351		35	4.42478	15	2.77778	0.627778	0.000953581	0.000953581	42.8571		Calb	Scer	Aoryzae	Ccoronata
	Purine metabolism	29	3.30296	8	1.4733	0.446053	0.000112357	0.000112357	27.5862		27	3.4134	10	1.85185	0.542524	0.000388552	0.000388552	37.037	total_inserts_to KEGG	1015	968	637	748
	Amino acid metabolism	116	13.2118	68	12.523	0.947863	0.442844	0.442844	58.6207		101	12.7686	58	10.7407	0.841181	0.0121894	0.0121894	57.4257	inserts_in_MAPPER	543	540	369	448
	Glycan biosynthesis and metabolism	37	4.21412	28	5.15654	1.22363	0.0768024	0.0768024	75.6757		34	4.29836	26	4.81481	1.12015	0.293514	0.293514	76.4706	Percent_assigned	53.4975	55.7851	57.9278	59.893
	Metabolism of cofactors, vitamins, terpenoids, polyketides, secondary metabolites and xenobiotics	100	11.3895	55	10.1289	0.889319	0.134404	0.134404	55		90	11.378	59	10.9259	0.960267	0.557005	0.557005	65.5556
Genetic Information Processing	Total unique	288	32.8018	186	34.2541	1.04428	0.243222	0.243222	64.5833		278	35.1454	182	33.7037	0.958979	0.212875	0.212875	65.4676
	Transcription	40	4.55581	31	5.70902	1.25313	0.0369511	0.0369511	77.5		38	4.80405	27	5	1.04079	0.705431	0.705431	71.0526
	Translation	127	14.4647	70	12.8913	0.891228	0.0915233	0.0915233	55.1181		120	15.1707	63	11.6667	0.769028	5.5926e-05	5.5926e-05	52.5
	Ribosome	28	3.18907	10	1.84162	0.57748	0.00381633	0.00381633	35.7143		26	3.28698	4	0.740741	0.225356	3.83321e-09	3.83321e-09	15.3846
	Folding, sorting and degradation	90	10.2506	59	10.8656	1.06	0.444331	0.444331	65.5556		88	11.1252	61	11.2963	1.01538	0.822354	0.822354	69.3182
	Replication and repair	41	4.6697	30	5.52486	1.18313	0.126261	0.126261	73.1707		41	5.18331	36	6.66667	1.28618	0.00577586	0.00577586	87.8049
Environmental Information Processing	Membrane transport, signal transduction	136	15.4897	79	14.5488	0.939254	0.326544	0.326544	58.0882		119	15.0442	89	16.4815	1.09553	0.0972331	0.0972331	74.7899
Cellular Processes	Transport, catabolism, cell growth, motility	207	23.5763	129	23.7569	1.00766	0.872485	0.872485	62.3188		181	22.8824	144	26.6667	1.16538	0.00495698	0.00495698	79.558
Organismal systems	Immune, endocrine, circulatory, digestive, excretory, sensory and nervous systems	159	18.1093	73	13.4438	0.74237	4.86768e-06	4.86768e-06	45.9119		130	16.4349	87	16.1111	0.980299	0.718536	0.718536	66.9231
		Aoryzae_MSA_POOL		Aoryzae_proteins_with_inserts					% with inserts		Ccoronata_MSA_POOL		Ccoronata_proteins_with_inserts					% with inserts
	Total_unique_proteins_in_MAPPER	799		369	61.8		chi-square	chi-square	46.1827		798		448	61.8		chi-square	chi-square	56.1404
			Percentage		Percentage	Fold_difference	pvalue	pvalue				Percentage		Percentage	Fold_difference	pvalue	pvalue
Metabolism	Total unique	324	36.9021	123	22.6519	0.613839	0.000118558	0.000118558	37.963		325	41.0872	177	32.7778	0.797761	0.428234	0.428234	54.4615
	Carbohydrate metabolism	87	9.90888	26	4.78821	0.483224	0.00123741	0.00123741	29.8851		90	11.378	42	7.77778	0.68358	0.0544936	0.0544936	46.6667
	Energy metabolism	56	6.37813	13	2.39411	0.375362	0.000349921	0.000349921	23.2143		57	7.20607	23	4.25926	0.591066	0.0126659	0.0126659	40.3509
	Oxidative phosphorylation	24	2.73349	4	0.736648	0.26949	0.0032295	0.0032295	16.6667		24	3.03413	6	1.11111	0.366204	0.00179815	0.00179815	25
	Lipid metabolism	58	6.60592	26	4.78821	0.724836	0.829797	0.829797	44.8276		57	7.20607	33	6.11111	0.848051	0.781778	0.781778	57.8947
	Nucleotide metabolism	32	3.64465	15	2.76243	0.757942	0.9361	0.9361	46.875		33	4.17193	20	3.7037	0.887767	0.597487	0.597487	60.6061
	Purine metabolism	24	2.73349	11	2.02578	0.741099	0.97219	0.97219	45.8333		25	3.16056	16	2.96296	0.937481	0.421013	0.421013	64
	Amino acid metabolism	103	11.7312	30	5.52486	0.470954	0.000198992	0.000198992	29.1262		106	13.4008	51	9.44444	0.704769	0.0736932	0.0736932	48.1132
	Glycan biosynthesis and metabolism	32	3.64465	15	2.76243	0.757942	0.9361	0.9361	46.875		32	4.04551	23	4.25926	1.05284	0.0671253	0.0671253	71.875
	Metabolism of cofactors, vitamins, terpenoids, polyketides, , secondary metabolites and xenobiotics	90	10.2506	29	5.3407	0.521015	0.00480013	0.00480013	32.2222		92	11.6308	49	9.07407	0.780173	0.554019	0.554019	53.2609
Genetic Information Processing	Total unique	281	32.0046	139	25.5985	0.79984	0.17032	0.17032	49.4662		285	36.0303	174	32.2222	0.894308	0.037125	0.037125	61.0526
	Transcription	38	4.32802	21	3.8674	0.893574	0.249947	0.249947	55.2632		38	4.80405	23	4.25926	0.886598	0.576627	0.576627	60.5263
	Translation	121	13.7813	54	9.94475	0.721611	0.709616	0.709616	44.6281		121	15.2971	76	14.0741	0.920049	0.108451	0.108451	62.8099
	Ribosome	26	2.96128	4	0.736648	0.24876	0.00136224	0.00136224	15.3846		26	3.28698	11	2.03704	0.619729	0.148414	0.148414	42.3077
	Folding, sorting and degradation	90	10.2506	43	7.91897	0.772539	0.74729	0.74729	47.7778		94	11.8837	55	10.1852	0.857072	0.621962	0.621962	58.5106
	Replication and repair	42	4.7836	27	4.97238	1.03946	0.0156196	0.0156196	64.2857		42	5.30973	28	5.18519	0.976543	0.157819	0.157819	66.6667
Environmental Information Processing	Membrane transport, signal transduction	128	14.5786	63	11.6022	0.795839	0.452152	0.452152	49.2188		129	16.3085	69	12.7778	0.783506	0.50736	0.50736	53.4884
Cellular Processes	Transport, catabolism, cell growth, motility	186	21.1845	100	18.4162	0.869324	0.0179037	0.0179037	53.7634		184	23.2617	107	19.8148	0.851822	0.53068	0.53068	58.1522
Organismal systems	Immune, endocrine, circulatory, digestive, excretory, sensory and nervous systems	147	16.7426	63	11.6022	0.692976	0.370619	0.370619	42.8571		150	18.9633	74	13.7037	0.722642	0.0622612	0.0622612	49.3333

### Sheet: 4strain_kofam_Brite_families
		C. albicans	S. cerevisiae	A. oryzae	C. coronata		Calbicans MSA Pool					Calbicans Insert-containing Proteins
		Chi-square	Chi-square	Chi-square	Chi-square		Orthologs, modules and networks		Number of Unique Accessions	Percentage			Number of Unique Accessions	Percentage				% with inserts
		p-value	p-value	p-value	p-value			Proteins in KEGG Brite	1291	100		Proteins in KEGG Brite	832	100		chi-square		64.4462
							Protein families: metabolism								Fold enrichment	pvalue
Metabolism	Enzymes	0.5008	0.00128199	0.0651	0.007529			ko01000 Enzymes (626)	701	54.299		ko01000 Enzymes (418)	446	53.6058	0.987233	0.5008		63.6234
	Protein kinases	0.0064	0.00852287	0.0008	0.033034			ko01001 Protein kinases (49)	51	3.95043		ko01001 Protein kinases (41)	42	5.04808	1.27786	0.0064		82.3529
	Protein phosphatases and associated proteins	0.5251	0.118687	0.1161	0.38182			ko01009 Protein phosphatases and associated proteins (31)	36	2.78854		ko01009 Protein phosphatases and associated proteins (22)	25	3.00481	1.07756	0.5251		69.4444
	Peptidases and inhibitors	0.6058	0.0923598	0.2302	0.029669			ko01002 Peptidases and inhibitors (38)	46	3.56313		ko01002 Peptidases and inhibitors (25)	28	3.36538	0.944503	0.6058		60.8696
	Glycosyltransferases	0.032	0.237323	0.4657	0.675229			ko01003 Glycosyltransferases (26)	37	2.866		ko01003 Glycosyltransferases (21)	30	3.60577	1.25812	0.032		81.0811
	Lipid biosynthesis proteins	0.87	0.145019	0.2095	0.981602			ko01004 Lipid biosynthesis proteins (14)	16	1.23935		ko01004 Lipid biosynthesis proteins (10)	10	1.20192	0.969802	0.87		62.5
	Amino acid related enzymes	0.3601	0.481789	0.1114	0.10049			ko01007 Amino acid related enzymes (27)	35	2.71108		ko01007 Amino acid related enzymes (17)	20	2.40385	0.886676	0.3601		57.1429
Genetic information processing	Transcription machinery	0.2867	0.959795	0.3663	0.142846		Protein families: genetic information processing	ko03021 Transcription machinery (36)	43	3.33075		ko03021 Transcription machinery (25)	31	3.72596	1.11865	0.2867		72.093
	Messenger RNA biogenesis	0.4596	0.610594	0.6554	0.431326			ko03019 Messenger RNA biogenesis (62)	67	5.18978		ko03019 Messenger RNA biogenesis (44)	46	5.52885	1.06533	0.4596		68.6567
	Spliceosome	0.1016	0.275004	0.4889	0.889003			ko03041 Spliceosome (29)	32	2.4787		ko03041 Spliceosome (24)	25	3.00481	1.21225	0.1016		78.125
	Ribosome	0.0047	0.0001	0.0003	0.130565			ko03011 Ribosome (27)	30	2.32378		ko03011 Ribosome (11)	12	1.44231	0.620673	0.0047		40
	Ribosome biogenesis	0.2704	0.10391	0.0936	0.000905			ko03009 Ribosome biogenesis (96)	101	7.82339		ko03009 Ribosome biogenesis (60)	60	7.21154	0.921792	0.2704		59.4059
	Transfer RNA biogenesis	0.2627	0.205071	0.3241	0.051046			ko03016 Transfer RNA biogenesis (49)	59	4.5701		ko03016 Transfer RNA biogenesis (29)	34	4.08654	0.89419	0.2627		57.6271
	Translation factors	0.0047	0.00106326	0.5547	0.26029			ko03012 Translation factors (24)	30	2.32378		ko03012 Translation factors (11)	12	1.44231	0.620673	0.0047		40
	Chaperones and folding catalysts	0.0839	0.421956	0.1526	0.755335			ko03110 Chaperones and folding catalysts (24)	32	2.4787		ko03110 Chaperones and folding catalysts (14)	16	1.92308	0.775841	0.0839		50
	Membrane trafficking	0.1642	0.0299626	0.9348	0.153243			ko04131 Membrane trafficking (121)	142	10.9992		ko04131 Membrane trafficking (89)	99	11.899	1.08181	0.1642		69.7183
	Ubiquitin system	0.4352	0.160128	0.0076	0.506558			ko04121 Ubiquitin system (28)	28	2.16886		ko04121 Ubiquitin system (20)	20	2.40385	1.10834	0.4352		71.4286
	Proteasome	0.0001	0.278241	0.0524	0.26029			ko03051 Proteasome (28)	29	2.24632		ko03051 Proteasome (9)	9	1.08173	0.481557	0.0001		31.0345
	DNA replication proteins	0.8975	0.0254645	0.8768	0.564804			ko03032 DNA replication proteins (27)	30	2.32378		ko03032 DNA replication proteins (18)	19	2.28365	0.982732	0.8975		63.3333
	Chromosome and associated proteins	0.1626	0.279861	0.7377	0.921328			ko03036 Chromosome and associated proteins (109)	127	9.83734		ko03036 Chromosome and associated proteins (82)	89	10.6971	1.0874	0.1626		70.0787
	DNA repair and recombination proteins	0.4047	0.936562	0.1936	0.296162			ko03400 DNA repair and recombination proteins (51)	53	4.10534		ko03400 DNA repair and recombination proteins (36)	37	4.44712	1.08325	0.4047		69.8113
	Mitochondrial biogenesis	0.0149	0.0152712	0.7536	0.43368			ko03029 Mitochondrial biogenesis (56)	62	4.80248		ko03029 Mitochondrial biogenesis (29)	31	3.72596	0.775841	0.0149		50
Signaling and cellular processes	Transporters	0.7317	0.329673	0.5031	0.00024		Protein families: signaling and cellular processes	ko02000 Transporters (61)	123	9.5275		ko02000 Transporters (44)	81	9.73558	1.02184	0.7317		65.8537
	Cytoskeleton proteins	0.6048	0.0597801	0.0331	0.513226			ko04812 Cytoskeleton proteins (23)	23	1.78156		ko04812 Cytoskeleton proteins (16)	16	1.92308	1.07943	0.6048		69.5652
	Exosome	0.0001	0.17438	0.04	3.1e-05			ko04147 Exosome (87)	107	8.28815		ko04147 Exosome (35)	36	4.32692	0.522061	0.0001		33.6449
	GTP-binding proteins	0.0011	0.0800291	0.6893	0.004707			ko04031 GTP-binding proteins (17)	18	1.39427		ko04031 GTP-binding proteins (5)	5	0.600962	0.431023	0.0011		27.7778
	Note that pvalues<0.0001 are recorded as 0.0001.
							Scerevisiae MSA POOL					Scerevisiae_insert_containing Proteins
							Orthologs, modules and networks		Number of Unique Accessions	Percentage			Number of Unique Accessions	Percentage		Chi-square	Chi-square	% with inserts
								Proteins in KEGG Brite	1155	100		Proteins in KEGG Brite	821	100	Fold enrichment	p-value	p-value	71.0823
	Calbicans	Scerevisiae	Aoryzae	Ccoronata			Protein families: metabolism	ko01000 Enzymes (612)	642	55.5844		ko01000 Enzymes (444)	481	58.5871	1.05402	0.00128199	0.00128199	74.9221
total_accessions_to KEGG	1532	1355	1308	1305				ko01001 Protein kinases (49)	49	4.24242		ko01001 Protein kinases (42)	43	5.23752	1.23456	0.00852287	0.00852287	87.7551
accessions_in_BRITE	1291	1155	1161	1177				ko01009 Protein phosphatases and associated proteins (31)	35	3.0303		ko01009 Protein phosphatases and associated proteins (27)	29	3.53228	1.16565	0.118687	0.118687	82.8571
Percent_assigned	84.2689	85.2399	88.7615	90.1916				ko01002 Peptidases and inhibitors (39)	42	3.63636		ko01002 Peptidases and inhibitors (24)	25	3.04507	0.837393	0.0923598	0.0923598	59.5238
								ko01003 Glycosyltransferases (26)	35	3.0303		ko01003 Glycosyltransferases (22)	28	3.41048	1.12546	0.237323	0.237323	80
								ko01004 Lipid biosynthesis proteins (11)	11	0.952381		ko01004 Lipid biosynthesis proteins (10)	10	1.21803	1.27893	0.145019	0.145019	90.9091
	Calbicans	Scerevisiae	Aoryzae	Ccoronata				ko01007 Amino acid related enzymes (26)	34	2.94372		ko01007 Amino acid related enzymes (22)	26	3.16687	1.0758	0.481789	0.481789	76.4706
total_inserts_to KEGG	1015	968	637	748
inserts_in_BRITE	832	821	558	669			Protein families: genetic information processing	ko03021 Transcription machinery (36)	41	3.54978		ko03021 Transcription machinery (27)	29	3.53228	0.995068	0.959795	0.959795	70.7317
Percent_assigned	81.9704	84.814	87.5981	89.4385				ko03019 Messenger RNA biogenesis (61)	63	5.45455		ko03019 Messenger RNA biogenesis (42)	43	5.23752	0.960211	0.610594	0.610594	68.254
								ko03041 Spliceosome (28)	30	2.5974		ko03041 Spliceosome (23)	24	2.92326	1.12546	0.275004	0.275004	80
								ko03011 Ribosome (28)	28	2.42424		ko03011 Ribosome (5)	5	0.609013	0.251218	0	0	17.8571
								ko03009 Ribosome biogenesis (94)	97	8.39827		ko03009 Ribosome biogenesis (60)	62	7.55177	0.899205	0.10391	0.10391	63.9175
								ko03016 Transfer RNA biogenesis (48)	56	4.84848		ko03016 Transfer RNA biogenesis (41)	44	5.35932	1.10536	0.205071	0.205071	78.5714
								ko03012 Translation factors (23)	26	2.25108		ko03012 Translation factors (11)	11	1.33983	0.595193	0.00106326	0.00106326	42.3077
								ko03110 Chaperones and folding catalysts (24)	28	2.42424		ko03110 Chaperones and folding catalysts (17)	18	2.19245	0.904385	0.421956	0.421956	64.2857
								ko04131 Membrane trafficking (115)	122	10.5628		ko04131 Membrane trafficking (91)	97	11.8149	1.11854	0.0299626	0.0299626	79.5082
								ko04121 Ubiquitin system (29)	29	2.51082		ko04121 Ubiquitin system (24)	24	2.92326	1.16427	0.160128	0.160128	82.7586
								ko03051 Proteasome (28)	29	2.51082		ko03051 Proteasome (17)	18	2.19245	0.873199	0.278241	0.278241	62.069
								ko03032 DNA replication proteins (26)	29	2.51082		ko03032 DNA replication proteins (24)	26	3.16687	1.26129	0.0254645	0.0254645	89.6552
								ko03036 Chromosome and associated proteins (105)	114	9.87013		ko03036 Chromosome and associated proteins (81)	86	10.475	1.06129	0.279861	0.279861	75.4386
								ko03400 DNA repair and recombination proteins (51)	51	4.41558		ko03400 DNA repair and recombination proteins (36)	36	4.3849	0.99305	0.936562	0.936562	70.5882
								ko03029 Mitochondrial biogenesis (56)	61	5.28139		ko03029 Mitochondrial biogenesis (34)	35	4.26309	0.807192	0.0152712	0.0152712	57.377
							Protein families: signaling and cellular processes	ko02000 Transporters (60)	90	7.79221		ko02000 Transporters (50)	68	8.28258	1.06293	0.329673	0.329673	75.5556
								ko04812 Cytoskeleton proteins (20)	20	1.7316		ko04812 Cytoskeleton proteins (18)	18	2.19245	1.26614	0.0597801	0.0597801	90
								ko04147 Exosome (80)	88	7.61905		ko04147 Exosome (54)	57	6.94275	0.911236	0.17438	0.17438	64.7727
								ko04031 GTP-binding proteins (13)	14	1.21212		ko04031 GTP-binding proteins (7)	7	0.852619	0.70341	0.0800291	0.0800291	50
							Aoryzae_MSA_POOL					Aoryzae_proteins_with_inserts
							Orthologs, modules and networks		Number of Unique Accessions	Percentage			Number of Unique Accessions	Percentage		chi-square		% with inserts
								Proteins in KEGG Brite	1161	100		Proteins in KEGG Brite	558	100	Fold enrichment	pvalue		48.062
							Protein families: metabolism	ko01000 Enzymes (612)	627	54.0052		ko01000 Enzymes (318)	317	56.81	1.05194	0.0651		50.5582
								ko01001 Protein kinases (47)	49	4.2205		ko01001 Protein kinases (36)	35	6.2724	1.48618	0.0008		71.4286
								ko01009 Protein phosphatases and associated proteins (30)	32	2.75624		ko01009 Protein phosphatases and associated proteins (11)	11	1.97133	0.715222	0.1161		34.375
								ko01002 Peptidases and inhibitors (41)	42	3.61757		ko01002 Peptidases and inhibitors (23)	24	4.30108	1.18894	0.2302		57.1429
								ko01003 Glycosyltransferases (25)	29	2.49785		ko01003 Glycosyltransferases (12)	12	2.15054	0.860957	0.4657		41.3793
								ko01004 Lipid biosynthesis proteins (13)	13	1.11972		ko01004 Lipid biosynthesis proteins (4)	4	0.716846	0.640199	0.2095		30.7692
								ko01007 Amino acid related enzymes (27)	36	3.10078		ko01007 Amino acid related enzymes (18)	22	3.94265	1.27151	0.1114		61.1111
							Protein families: genetic information processing	ko03021 Transcription machinery (35)	38	3.27304		ko03021 Transcription machinery (20)	21	3.76344	1.14983	0.3663		55.2632
								ko03019 Messenger RNA biogenesis (62)	63	5.42636		ko03019 Messenger RNA biogenesis (32)	32	5.73477	1.05684	0.6554		50.7937
								ko03041 Spliceosome (30)	31	2.67011		ko03041 Spliceosome (13)	13	2.32975	0.872529	0.4889		41.9355
								ko03011 Ribosome (28)	28	2.41171		ko03011 Ribosome (4)	4	0.716846	0.297235	0.0003		14.2857
								ko03009 Ribosome biogenesis (94)	96	8.26873		ko03009 Ribosome biogenesis (54)	54	9.67742	1.17036	0.0936		56.25
								ko03016 Transfer RNA biogenesis (46)	55	4.7373		ko03016 Transfer RNA biogenesis (26)	30	5.37634	1.1349	0.3241		54.5455
								ko03012 Translation factors (25)	28	2.41171		ko03012 Translation factors (14)	15	2.68817	1.11463	0.5547		53.5714
								ko03110 Chaperones and folding catalysts (23)	24	2.06718		ko03110 Chaperones and folding catalysts (15)	15	2.68817	1.3004	0.1526		62.5
								ko04131 Membrane trafficking (126)	132	11.3695		ko04131 Membrane trafficking (60)	63	11.2903	0.993035	0.9348		47.7273
								ko04121 Ubiquitin system (35)	34	2.92851		ko04121 Ubiquitin system (24)	24	4.30108	1.46869	0.0076		70.5882
								ko03051 Proteasome (27)	27	2.32558		ko03051 Proteasome (8)	8	1.43369	0.616487	0.0524		29.6296
								ko03032 DNA replication proteins (27)	30	2.58398		ko03032 DNA replication proteins (14)	14	2.50896	0.970968	0.8768		46.6667
								ko03036 Chromosome and associated proteins (106)	113	9.73299		ko03036 Chromosome and associated proteins (54)	56	10.0358	1.03112	0.7377		49.5575
								ko03400 DNA repair and recombination proteins (49)	49	4.2205		ko03400 DNA repair and recombination proteins (28)	28	5.01792	1.18894	0.1936		57.1429
								ko03029 Mitochondrial biogenesis (58)	62	5.34022		ko03029 Mitochondrial biogenesis (28)	31	5.55556	1.04032	0.7536		50
							Protein families: signaling and cellular processes	ko02000 Transporters (61)	96	8.26873		ko02000 Transporters (33)	43	7.70609	0.931956	0.5031		44.7917
								ko04812 Cytoskeleton proteins (22)	23	1.98105		ko04812 Cytoskeleton proteins (6)	6	1.07527	0.542777	0.0331		26.087
								ko04147 Exosome (92)	104	8.9578		ko04147 Exosome (37)	40	7.16846	0.800248	0.04		38.4615
								ko04031 GTP-binding proteins (20)	21	1.80879		ko04031 GTP-binding proteins (11)	11	1.97133	1.08986	0.6893		52.381
							Ccoronata_MSA_POOL					Ccoronata_insert-containing_proteins
							Orthologs, modules and networks		Number of Unique Accessions	Percentage			Number of Unique Accessions	Percentage		Chi-square	Chi-square	% with inserts
								Proteins in KEGG Brite	1177	100		Proteins in KEGG Brite	669	100	Fold enrichment	p-value	p-value	56.8394
							Protein families: metabolism
								ko01000 Enzymes (624)	634	53.8658		ko01000 Enzymes (385)	383	57.2496	1.06282	0.007529	0.007529	60.4101
								ko01001 Protein kinases (50)	52	4.41801		ko01001 Protein kinases (37)	37	5.53064	1.25184	0.033034	0.033034	71.1538
								ko01009 Protein phosphatases and associated proteins (29)	31	2.63381		ko01009 Protein phosphatases and associated proteins (20)	20	2.98954	1.13506	0.38182	0.38182	64.5161
								ko01002 Peptidases and inhibitors (42)	44	3.73832		ko01002 Peptidases and inhibitors (17)	18	2.69058	0.719731	0.029669	0.029669	40.9091
								ko01003 Glycosyltransferases (25)	28	2.37893		ko01003 Glycosyltransferases (16)	17	2.54111	1.06817	0.675229	0.675229	60.7143
								ko01004 Lipid biosynthesis proteins (14)	14	1.18946		ko01004 Lipid biosynthesis proteins (8)	8	1.19581	1.00534	0.981602	0.981602	57.1429
								ko01007 Amino acid related enzymes (27)	34	2.8887		ko01007 Amino acid related enzymes (20)	24	3.58744	1.24189	0.10049	0.10049	70.5882
							Protein families: genetic information processing	ko03021 Transcription machinery (35)	38	3.22855		ko03021 Transcription machinery (25)	26	3.8864	1.20376	0.142846	0.142846	68.4211
								ko03019 Messenger RNA biogenesis (64)	65	5.52251		ko03019 Messenger RNA biogenesis (40)	40	5.97907	1.08267	0.431326	0.431326	61.5385
								ko03041 Spliceosome (30)	31	2.63381		ko03041 Spliceosome (18)	18	2.69058	1.02155	0.889003	0.889003	58.0645
								ko03011 Ribosome (28)	28	2.37893		ko03011 Ribosome (12)	12	1.79372	0.754004	0.130565	0.130565	42.8571
								ko03009 Ribosome biogenesis (94)	96	8.15633		ko03009 Ribosome biogenesis (70)	70	10.4634	1.28285	0.000905	0.000905	72.9167
								ko03016 Transfer RNA biogenesis (45)	53	4.50297		ko03016 Transfer RNA biogenesis (34)	37	5.53064	1.22822	0.051046	0.051046	69.8113
								ko03012 Translation factors (25)	28	2.37893		ko03012 Translation factors (12)	13	1.9432	0.816837	0.26029	0.26029	46.4286
								ko03110 Chaperones and folding catalysts (25)	26	2.20901		ko03110 Chaperones and folding catalysts (15)	14	2.09268	0.947338	0.755335	0.755335	53.8462
								ko04131 Membrane trafficking (129)	135	11.4698		ko04131 Membrane trafficking (70)	69	10.3139	0.899219	0.153243	0.153243	51.1111
								ko04121 Ubiquitin system (39)	37	3.14359		ko04121 Ubiquitin system (23)	23	3.43797	1.09365	0.506558	0.506558	62.1622
								ko03051 Proteasome (28)	28	2.37893		ko03051 Proteasome (13)	13	1.9432	0.816837	0.26029	0.26029	46.4286
								ko03032 DNA replication proteins (26)	29	2.46389		ko03032 DNA replication proteins (17)	18	2.69058	1.09201	0.564804	0.564804	62.069
								ko03036 Chromosome and associated proteins (111)	117	9.94053		ko03036 Chromosome and associated proteins (64)	66	9.86547	0.99245	0.921328	0.921328	56.4103
								ko03400 DNA repair and recombination proteins (50)	50	4.24809		ko03400 DNA repair and recombination proteins (34)	32	4.78326	1.12598	0.296162	0.296162	64
								ko03029 Mitochondrial biogenesis (63)	67	5.69244		ko03029 Mitochondrial biogenesis (32)	35	5.23169	0.919059	0.43368	0.43368	52.2388
							Protein families: signaling and cellular processes	ko02000 Transporters (63)	95	8.07137		ko02000 Transporters (31)	37	5.53064	0.685218	0.00024	0.00024	38.9474
								ko04812 Cytoskeleton proteins (22)	22	1.86916		ko04812 Cytoskeleton proteins (11)	11	1.64425	0.879671	0.513226	0.513226	50
								ko04147 Exosome (95)	106	9.00595		ko04147 Exosome (39)	40	5.97907	0.663903	3.1e-05	3.1e-05	37.7358
								ko04031 GTP-binding proteins (20)	22	1.86916		ko04031 GTP-binding proteins (6)	6	0.896861	0.479821	0.004707	0.004707	27.2727
